# Integrating T-cell receptor and transcriptome for large-scale single-cell immune profiling analysis

**DOI:** 10.1101/2021.06.24.449733

**Authors:** Felix Drost, Yang An, Lisa M Dratva, Rik GH Lindeboom, Muzlifah Haniffa, Sarah A Teichmann, Fabian Theis, Mohammad Lotfollahi, Benjamin Schubert

**Affiliations:** Computational Health Center, Helmholtz Munich, Neuherberg, Germany; School of Life Sciences Weihenstephan, Technical University of Munich, Munich, Germany; Wellcome Sanger Institute, Cambridge, UK; Department of Mathematics, Technical University of Munich, Munich, Germany; Department of Physics, Cavendish Laboratory, University of Cambridge, Cambridge, UK; Biosciences Institute, Newcastle University, Newcastle upon Tyne, UK

## Abstract

Recent advancements in single-cell immune profiling that enable the measurement of the transcriptome and T-cell receptor (TCR) sequences simultaneously have emerged as a promising approach to study immune responses at cellular resolution. Yet, combining these different types of information from multiple datasets into a joint representation is complicated by the unique characteristics of each modality and the technical effects between datasets. Here, we present *mvTCR*, a multimodal generative model to learn a unified representation across modalities and datasets for joint analysis of single-cell immune profiling data. We show that *mvTCR* allows the construction of large-scale and multimodal T-cell atlases by distilling modality-specific properties into a shared view, enabling unique and improved data analysis. Specifically, we demonstrated *mvTCR’s* potential by revealing and separating SARS-CoV-2-specific T-cell clusters from bystanders that would have been missed in individual unimodal data analysis. Finally, *mvTCR* can enable automated analysis of new datasets when combined with transfer-learning approaches.

Overall, *mvTCR* provides a principled solution for standard analysis tasks such as multimodal integration, clustering, specificity analysis, and batch correction for single-cell immune profiling data.
