## Supplementary Data 2 for "Integrating T-cell receptor and transcriptome for large-scale single-cell immune profiling analysis"

### Sheet: ifn-response
cluster	t-statistic	p-value
0	-25.7534	1
1	-17.5332	1
2	-6.45302	1
3	24.9922	1.34933e-111
4	-2.67973	0.996261
5	16.6688	5.25797e-56
6	7.62075	2.70256e-14
7	-3.37927	0.999623
8	-1.13274	0.871191
9	-18.4903	1
10	-1.60025	0.945027
11	-1.53759	0.937719
12	22.2797	5.19104e-85
13	0.122386	0.451314
14	20.7274	1.82303e-75
15	-8.20846	1
16	13.0174	1.23886e-33
17	3.95669	4.38373e-05
18	-4.54829	0.999997
19	0.309588	0.378514
20	-40.4931	1
21	-42.9576	1
22	16.786	6.05201e-49
23	-4.56045	0.999997
24	-12.3739	1
25	4.49324	4.89232e-06
26	-2.73902	0.996728
27	-27.0041	1
28	-4.68148	0.999998
29	-7.1102	1
30	15.7837	5.28167e-37
31	-22.1856	1
32	1.61384	0.0542304
33	10.8998	8.05401e-21
34	-25.551	1
35	-1.04482	0.850924
36	-15.1262	1
37	3.83421	0.000107506
38	7.22041	5.0073e-11
39	-1.21642	0.886539
40	-17.433	1
41	2.94823	0.00206964
42	-0.614095	0.729566
43	-1.05152	0.851667
44	2.77238	0.00366404
45	18.2471	9.41952e-27
46	1.80792	0.0381175
47	-11.7056	1
48	-13.4934	1
49	0.886326	0.191217
50	0.318247	0.37652
51	9.42097	1.74108e-09
52	-3.4482	0.998739
53	-9.52514	1

### Sheet: TCR_similarity
	clusters	t-statistic	p-value
0	3	-21.3265	3.06476e-98
1	5	-41.6895	0
2	6	-7.48517	3.67117e-14
3	12	2.85598	0.997824
4	14	-25.4871	8.4551e-101
5	16	-6.66665	2.64932e-11
6	17	-20.902	1.61433e-88
7	22	-21.4596	4.39322e-69
8	25	2.80735	0.996938
9	30	-2.94301	0.00330205
10	33	-7.13126	0.000420727
11	37	nan	nan
12	38	1.66071	0.950453
13	45	-5.51041	1.07564e-05
14	51	nan	nan
nan: Cluster contained a single clonotype. Therefore, no intercluster TCR similarity could be determined.

### Sheet: GEX_similarity
	clusters	t-statistic	p-value
0	3	2055.97	0
1	5	2411.33	0
2	6	2407.54	0
3	12	1803.44	0
4	14	2452.24	0
5	16	1373.69	0
6	17	1339.74	0
7	22	1425.07	0
8	25	1045.57	0
9	30	551.711	0
10	33	740.602	0
11	37	318.452	0
12	38	162.075	0
13	45	264.189	0
14	51	149.877	0
