## Supplementary Data 4 for "Integrating T-cell receptor and transcriptome for large-scale single-cell immune profiling analysis"

	Donor	CDR3beta	Epitopes	Diseases
0	MH9179824	CASSPRGQGGEPQHF	HTTDPSFLGRY	SARS-CoV
1	MH9179824	CATSDYFNEQFF	YVLDHLIVV	Human Herpesvirus
2	MH9179824	CASGNTEAFF	TLIGDCATV	SARS-CoV
3	MH9179824	CASSLEEGSYEQYF	HTTDPSFLGRY,FPPTSFGPL,YTMADLVYAL	SARS-CoV
4	MH9179824	CASRSGGSYEQYF	LLWNGPMAV,YVLDHLIVV,HTTDPSFLGRY,VLWAHGFEL	Yellow Fever,SARS-CoV,Human Herpesvirus
5	MH9143327	CASTRTSGDYEQYF	HTTDPSFLGRY	SARS-CoV
6	MH9143327	CASSETGFNQPQHF	HTTDPSFLGRY,FPQSAPHGVVF,SEISMDNSPNL,FVDGVPFVV	SARS-CoV
7	MH9143327	CAISPGNTEAFF	AVFDRKSDAK,YVLDHLIVV	Human Herpesvirus
8	MH9143327	CASSYRDFYNEQFF	HTTDPSFLGRY	SARS-CoV
9	MH9143327	CASSYTGFNQPQHF	AVFDRKSDAK,FVDGVPFVV	SARS-CoV,Human Herpesvirus
10	MH9143326	CASSYIGATDTQYF	QLMCQPILLL	SARS-CoV
11	MH9143326	CASSPLTGASYEQYF	KLPDDFTGCV	SARS-CoV
12	MH9143326	CASSSQTVNTEAFF	FVDGVPFVV	SARS-CoV
13	MH9143326	CASSVSGRAYEQYF	LLWNGPMAV,VLWAHGFEL	Yellow Fever,SARS-CoV
14	MH9143326	CASSPGTNYGYTF	NLVPMVATV,LLWNGPMAV,FLNGSCGSV,LLLDDFVEII	Yellow Fever,SARS-CoV,Human Herpesvirus
15	MH9143326	CASSPIAGGPDTQYF	KLPDDFTGCV	SARS-CoV
16	MH9143326	CSVGQQGYEQYF	FLNGSCGSV,ALSKGVHFV	SARS-CoV
17	MH9143326	CASGTYNEQFF	YVLDHLIVV,EEHVQIHTI,FVDGVPFVV,MVMCGGSLYV	SARS-CoV,Human Herpesvirus
18	MH9143326	CASSQGGTGWDEQFF	KLWAQCVQL	SARS-CoV
19	MH9143326	CASSETGLNTEAFF	NQKLIANQF,GILGFVFTL,IQYIDIGNY	Influenza,SARS-CoV
20	MH9143326	CASSDPLAGEQFF	VLQAVGACV	SARS-CoV
21	MH9143326	CASSGVTSGSYEQYF	TLVPQEHYV	SARS-CoV
22	MH9143326	CASSWVGGEQYF	SMWSFNPETNIL,RQLLFVVEV,FLPRVFSAV	SARS-CoV
23	MH9143326	CASSSGLGLYEQYF	HLVDFQVTI	SARS-CoV
24	MH9143326	CASSKEDTEAFF	FLNGSCGSV	SARS-CoV
25	MH9143326	CASSFFGYTEAFF	FLNGSCGSV,KLSYGIATV,YLNTLTLAV	SARS-CoV
26	MH9143325	CASSPSTTNEQFF	TSNQVAVLY,FVDGVPFVV,MVMCGGSLYV	SARS-CoV
27	MH9143325	CASSYGLEQYF	RQLLFVVEV,AVFDRKSDAK,FLNGSCGSV,KAYNVTQAF,MVMCGGSLYV,FVDGVPFVV	SARS-CoV,Human Herpesvirus
28	MH9143325	CASSLQGGGGAFF	ILHCANFNV	SARS-CoV
29	MH9143325	CATQGGYNEQFF	YVLDHLIVV	Human Herpesvirus
30	MH9143325	CASSLGLGQSSYNEQFF	MVMCGGSLYV	SARS-CoV
31	MH9143325	CASSLAGGPYEQYF	GLCTLVAML,YVLDHLIVV,LLWNGPMAV,QLMCQPILLL,KLSYGIATV,SEETGTLIV,LVLSVNPYV,KLGGALQAK,FLNGSCGSV,FPPTSFGPL,SMWSFNPETNIL,YLDAYNMMI,FVDGVPFVV	Yellow Fever,SARS-CoV,Human Herpesvirus
32	MH9143325	CASSQRPYNEQFF	KLGGALQAK,KLPDDFTGCV,YILKYSVFL	SARS-CoV,Human Herpesvirus
33	MH9143320	CASSWDKAYEQYF	KLGGALQAK	Human Herpesvirus
34	MH9143320	CASSQVGGETQYF	FLNRFTTTL	SARS-CoV
35	MH9143320	CASSYFPDNTEAFF	YLDAYNMMI	SARS-CoV
36	MH9143320	CASSRGIEAFF	RQLLFVVEV	SARS-CoV
37	MH9143320	CASSYPSHEQFF	KLGGALQAK	Human Herpesvirus
38	MH9143320	CASSQDRLTGGYTF	IPRRNVATL	SARS-CoV
39	MH9143320	CASNPDNEQFF	FPPTSFGPL	SARS-CoV
40	MH9143320	CASSQDRDPQETQYF	KLGGALQAK	Human Herpesvirus
41	MH9179821	CASRPSGGVETQYF	SLFNTVATL,RTLNAWVKV	Others
42	MH9179821	CASSQGENQPQHF	LLWNGPMAV,HLVDFQVTI,VLWAHGFEL,YLEPGPVTV	Yellow Fever,SARS-CoV
43	MH9179821	CASSQDSGSSYNEQFF	FLPRVFSAV	SARS-CoV
44	MH9179821	CASSSGLAGTYEQYF	GMEVTPSGTWLTY,SEHDYQIGGYTEKW,HTTDPSFLGRY,YVVDDPCPIHFY	SARS-CoV
45	MH9179821	CASSGTGYYNEQFF	FLNGSCGSV	SARS-CoV
46	MH9179823	CASSLVGLAYGYTF	FVDGVPFVV	SARS-CoV
47	MH9179823	CASSDGLEQFF	KAYNVTQAF,FVDGVPFVV	SARS-CoV
48	MH9179823	CASSQEGDQPQHF	HTTDPSFLGRY	SARS-CoV
49	MH9179823	CASSDSGNEQFF	GLCTLVAML,LLWNGPMAV,YVLDHLIVV,VLWAHGFEL,TLIGDCATV,ELAGIGILTV,FVDGVPFVV	Yellow Fever,SARS-CoV,Human Herpesvirus,Others
50	MH9179823	CASSFGQAGNTIYF	KLWAQCVQL	SARS-CoV
51	MH9179823	CASTPGGVRDTQYF	HTTDPSFLGRY	SARS-CoV
52	MH8919327	CASSPGWGAGYGYTF	LLWNGPMAV	Yellow Fever
53	MH8919327	CASSSGLGADTQYF	RQLLFVVEV,KAYNVTQAF	SARS-CoV
54	MH8919327	CASSLVAGGYNEQFF	LLWNGPMAV,IVTDFSVIK,VLWAHGFEL,AVFDRKSDAK,KLGGALQAK,FLNGSCGSV	Yellow Fever,SARS-CoV,Human Herpesvirus
55	MH8919327	CASSLEETQYF	KLGGALQAK,YVLDHLIVV	Human Herpesvirus
56	MH8919327	CASSGGQGVDEQFF	YIFFASFYY	SARS-CoV
57	MH8919327	CASSDRTSGSTDTQYF	FIAGLIAIV,FLPRVFSAV,YLDAYNMMI,FTISVTTEIL	SARS-CoV
58	MH8919327	CASSPDLGGTYEQYF	KLGGALQAK	Human Herpesvirus
59	MH8919327	CASSLTTGFTDTQYF	FLPRVFSAV	SARS-CoV
60	MH8919327	CASSIGNTEAFF	LLWNGPMAV,YVLDHLIVV,AVFDRKSDAK,TLVPQEHYV,FLYNLLTRV,KLGGALQAK,FLNGSCGSV,YLNTLTLAV,CALDPLSETK,FVDGVPFVV	Yellow Fever,SARS-CoV,Human Herpesvirus
61	MH8919327	CASSPSTTEAFF	KLGGALQAK,FLNGSCGSV	SARS-CoV,Human Herpesvirus
62	MH8919327	CASSLEASAYNEQFF	YVLDHLIVV	Human Herpesvirus
63	MH8919327	CATSRDGGEQYF	AVFDRKSDAK,FLNGSCGSV	SARS-CoV,Human Herpesvirus
64	MH8919327	CSASPQSYEQYF	AVILRGHLR	SARS-CoV
65	MH8919327	CASSLFENTEAFF	KLGGALQAK,YVLDHLIVV,FLNGSCGSV	SARS-CoV,Human Herpesvirus
66	MH8919327	CASSSSPYNEQFF	KLGGALQAK,YVLDHLIVV,FLPRVFSAV,LLWNGPMAV	Yellow Fever,SARS-CoV,Human Herpesvirus
67	MH8919327	CASSLGLAGVYNEQFF	KLGGALQAK,FLNGSCGSV	SARS-CoV,Human Herpesvirus
68	MH8919327	CASSFSHNEQFF	KLGGALQAK,FVDGVPFVV	SARS-CoV,Human Herpesvirus
69	MH8919327	CASSWGGENTEAFF	KLGGALQAK,KAYNVTQAF,FVDGVPFVV	SARS-CoV,Human Herpesvirus
70	MH8919327	CASSTGGGWEQYF	AVFDRKSDAK	Human Herpesvirus
71	MH8919327	CASSPGTSGSYNEQFF	KLGGALQAK	Human Herpesvirus
72	MH8919327	CASSAGRHYEQYF	KLGGALQAK	Human Herpesvirus
73	MH8919327	CASSAAGGGNEQFF	YVLDHLIVV	Human Herpesvirus
74	MH8919327	CASSTYYEQYF	RQLLFVVEV,YIFFASFYY,TLVPQEHYV,KLGGALQAK,FLNGSCGSV	SARS-CoV,Human Herpesvirus
75	MH8919327	CASSSRLAGGTDTQYF	YVLDHLIVV	Human Herpesvirus
76	MH8919327	CASSDPGLYNEQFF	KLGGALQAK	Human Herpesvirus
77	MH8919327	CASRGANTEAFF	KLGGALQAK,FTISVTTEIL	SARS-CoV,Human Herpesvirus
78	MH9143370	CASSIDRSTDTQYF	KLGGALQAK	Human Herpesvirus
79	MH9143420	CASSPRGYNEQFF	QECVRGTTVL,YVLDHLIVV,LEPLVDLPI,KLGGALQAK,YLNTLTLAV,TPINLVRDL,FVDGVPFVV,RLRAEAQVK	SARS-CoV,Human Herpesvirus
80	MH9143371	CASSIGDTEAFF	KLGGALQAK,FVDGVPFVV,VLWAHGFEL	SARS-CoV,Human Herpesvirus
81	MH9143371	CASSQVGDYEQYF	FLPRVFSAV	SARS-CoV
82	MH9143371	CASSRQGSYNEQFF	KLGGALQAK,RQLLFVVEV,SELVIGAVIL	SARS-CoV,Human Herpesvirus
83	MH9143371	CASSPGQGNEQFF	KLGGALQAK,YIFFASFYY,KSWMESEFRVY,RLFRKSNLK	SARS-CoV,Human Herpesvirus
84	MH9143371	CASSIFGEQFF	KLGGALQAK	Human Herpesvirus
85	MH9143371	CATSRDSYNEQFF	KLGGALQAK,FLPRVFSAV	SARS-CoV,Human Herpesvirus
86	MH9143371	CASSLGQGVQPQHF	KLGGALQAK,FLYNLLTRV	Human Herpesvirus
87	MH9143323	CASSYSEAYGYTF	LLWNGPMAV	Yellow Fever
88	MH9143323	CASSPSTTNEQFF	FVDGVPFVV,MVMCGGSLYV	SARS-CoV
89	MH9143323	CAWSYDTEAFF	KLGGALQAK	Human Herpesvirus
90	MH9143323	CASSRQETQYF	GLCTLVAML,YVLDHLIVV,IVTDFSVIK,KLSYGIATV,KLGGALQAK,FLNGSCGSV,ELAGIGILTV,VAANIVLTV	SARS-CoV,Human Herpesvirus,Others
91	MH9143323	CASSPEGGGTDTQYF	FLNGSCGSV,FLPRVFSAV,FVDGVPFVV	SARS-CoV
92	MH9143323	CASSSRRAYEQYF	LLWNGPMAV,GILGFVFTL	Influenza,Yellow Fever
93	MH9143323	CASSFRGAETQYF	AVFDRKSDAK,GILGFVFTL,LLWNGPMAV	Influenza,Yellow Fever,Human Herpesvirus
94	MH9143323	CASSDGGVDGYTF	AVFDRKSDAK,KLGGALQAK	Human Herpesvirus
95	MH9143323	CASSPTSAGEQFF	KLGGALQAK	Human Herpesvirus
96	MH9143323	CASSYSPSYNEQFF	YLNTLTLAV	SARS-CoV
97	MH9143323	CAWSLGAEAFF	KLGGALQAK	Human Herpesvirus
98	MH9143323	CASSPRGYDEQYF	KLGGALQAK,YVLDHLIVV	Human Herpesvirus
99	MH9143323	CASSQDPGGYEQFF	FLNGSCGSV	SARS-CoV
100	MH9143323	CASSPPGRGELFF	RQLLFVVEV	SARS-CoV
101	MH9143323	CASSESPGETQYF	GLCTLVAML	Human Herpesvirus
102	MH9143323	CASSRGEETQYF	GLCTLVAML,LLWNGPMAV,AVFDRKSDAK,KLGGALQAK,FVDGVPFVV	Yellow Fever,SARS-CoV,Human Herpesvirus
103	MH9143323	CASSHGTGNTIYF	TVLSFCAFAV,ILHCANFNV,YLNTLTLAV	SARS-CoV
104	MH9143323	CASSRVSRSYEQYF	GLCTLVAML,YVLDHLIVV	Human Herpesvirus
105	MH9143323	CASSDGGPETQYF	KLGGALQAK,FLNGSCGSV,MVMCGGSLYV	SARS-CoV,Human Herpesvirus
106	MH9143323	CASSQGTGTGNTIYF	FLNGSCGSV,KEIDRLNEV	SARS-CoV
107	MH9143277	CASSDTGNEQYF	RQLLFVVEV,YVLDHLIVV,FLNGSCGSV	SARS-CoV,Human Herpesvirus
108	MH9143277	CASSPQTYNEQFF	YVLDHLIVV,KLGGALQAK,FLNGSCGSV,TPINLVRDL,FVDGVPFVV	SARS-CoV,Human Herpesvirus
109	MH9143270	CASSQTIQETQYF	KLGGALQAK	Human Herpesvirus
110	MH9143270	CASSPGNTIYF	KLGGALQAK,RQLLFVVEV,FPPTSFGPL,MPASWVMRI	SARS-CoV,Human Herpesvirus
111	MH8919333	CASSSSSEAFF	KLGGALQAK,IVTDFSVIK,FLNGSCGSV	SARS-CoV,Human Herpesvirus
112	MH8919333	CASSRSSYEQYF	MPASWVMRI,LLWNGPMAV,YVLDHLIVV,AVFDRKSDAK,FLPRVFSAV,FLNRFTTTL,KLGGALQAK,FLNGSCGSV,FPPTSFGPL,GILEFVFTL,YLNTLTLAV,KAYNVTQAF	Influenza,Yellow Fever,SARS-CoV,Human Herpesvirus
113	MH8919326	CASSVTDTQYF	GLCTLVAML,YVLDHLIVV,LLWNGPMAV,RQLLFVVEV,ILGLPTQTV,KLSYGIATV,KLGGALQAK,FLNGSCGSV,ELAGIGILTV,YLNTLTLAV	Yellow Fever,SARS-CoV,Human Herpesvirus,Others
114	MH8919326	CASSYSSTEAFF	LLWNGPMAV	Yellow Fever
115	MH8919326	CASGTGATEAFF	IVTDFSVIK,FPPTSFGPL	SARS-CoV,Human Herpesvirus
116	MH8919326	CASSYNDYEQYF	KLGGALQAK,FLNGSCGSV,FLNRFTTTL	SARS-CoV,Human Herpesvirus
117	MH8919326	CASSPNSNTEAFF	KLGGALQAK,GILGFVFTL,YIFFASFYY,LLMPILTLT	Influenza,SARS-CoV,Human Herpesvirus
118	MH9143422	CASSYADYNEQFF	KPLEFGATSAAL	SARS-CoV
119	MH9143422	CASSQDPGPYEQYF	KLGGALQAK,HTTDPSFLGRY,IPIQASLPF	SARS-CoV,Human Herpesvirus
120	MH9143324	CASSFTSGSVYEQYF	GLCTLVAML	Human Herpesvirus
121	MH9143324	CASSPGTGEGYEQYF	GLCTLVAML,YVLDHLIVV	Human Herpesvirus
122	MH9143324	CASSGQGGNYGYTF	GLCTLVAML,FLYALALLL	Human Herpesvirus
123	MH9143322	CASRGERYEQYF	IVTDFSVIK	Human Herpesvirus
124	MH9143322	CASSWGLAYEQYF	LLWNGPMAV,YVLDHLIVV,FLPRVFSAV,KLSYGIATV,FLNGSCGSV	Yellow Fever,SARS-CoV,Human Herpesvirus
125	MH9143322	CASSTGTGFPDTQYF	KLSYGIATV,SEHDYQIGGYTEKW	SARS-CoV
126	MH9143322	CASSYDHNEQFF	HTTDPSFLGRY	SARS-CoV
127	MH9143322	CASSWTGRSYNEQFF	FTISVTTEIL	SARS-CoV
128	MH8919330	CASSPPSGKSYEQYF	GLCTLVAML	Human Herpesvirus
129	MH8919330	CASSLGSSGNTIYF	QLMCQPILLL,YVLDHLIVV	SARS-CoV,Human Herpesvirus
130	MH8919330	CASSPRTSPSTDTQYF	FIAGLIAIV	SARS-CoV
131	MH8919330	CASSPNGYEQYF	RQLLFVVEV,ILHCANFNV,VLWAHGFEL,FLPRVFSAV,RMFPNAPYL,FLNRFTTTL,FLNGSCGSV,TVLSFCAFAV,FVDGVPFVV	SARS-CoV,Others
132	MH8919330	CASSVGTGGTEAFF	VLWAHGFEL	SARS-CoV
133	MH8919329	CASSLGYGQETQYF	GLCTLVAML,FLPRVFSAV,KAYNVTQAF	SARS-CoV,Human Herpesvirus
134	MH8919329	CASSLGETQYF	MPASWVMRI,GLCTLVAML,YVLDHLIVV,RQLLFVVEV,LLFNKVTLA,QLMCQPILLL,SLVKPSFYV,FLNGSCGSV,KAYNVTQAF,ELAGIGILTV,FVDGVPFVV	SARS-CoV,Human Herpesvirus,Others
135	MH8919329	CASSRTSGSFSEQFF	ILHCANFNV	SARS-CoV
136	MH8919329	CASSQAGNTEAFF	LLWNGPMAV,TLVPQEHYV	Yellow Fever,SARS-CoV
137	MH8919329	CASSAGTGRAYEQYF	LLWNGPMAV,NLNESLIDL	Yellow Fever,SARS-CoV
138	MH8919329	CASSFYSEQYF	YVLDHLIVV,FLPRVFSAV	SARS-CoV,Human Herpesvirus
139	MH8919329	CASSLTSGDYNEQFF	FLRGRAYGL,RQLLFVVEV	SARS-CoV,Human Herpesvirus
140	MH8919329	CASSRFGNYGYTF	FLNGSCGSV	SARS-CoV
141	MH9179822	CASSPGGTEAFF	RQLLFVVEV,LLWNGPMAV,YVLDHLIVV,VLWAHGFEL,YEGNSPFHPL,SELVIGAVIL,KAYNVTQAF,YLNTLTLAV,TTLPVNVAF,HTTDPSFLGRY,FVDGVPFVV	Yellow Fever,SARS-CoV,Human Herpesvirus
142	MH9179822	CASSIGGYEQYF	VLWAHGFEL,FLPRVFSAV,GYQPYRVVVLSF,IGAEHVNNSY,KAYNVTQAF,YLNTLTLAV,AMFWSVPTV,HTTDPSFLGRY,FVDGVPFVV	SARS-CoV
143	MH9179822	CASSYPDEQFF	RQLLFVVEV,YVLDHLIVV,HTTDPSFLGRY	SARS-CoV,Human Herpesvirus
144	MH9179822	CASSPGGYEQYF	RQLLFVVEV,LLWNGPMAV,YVLDHLIVV,YIFFASFYY,VLWAHGFEL,LEPLVDLPI,FLPRVFSAV,GYQPYRVVVLSF,IGAEHVNNSY,KAYNVTQAF,YLNTLTLAV,HTTDPSFLGRY,FVDGVPFVV	Yellow Fever,SARS-CoV,Human Herpesvirus
145	MH9179822	CASSLQPYSNQPQHF	HTTDPSFLGRY	SARS-CoV
146	MH9179822	CASSWRNTEAFF	YFPLQSYGF,FPPTSFGPL,FVDGVPFVV,HLVDFQVTI	SARS-CoV
147	MH9179822	CASSPGTGGYEQYF	YVLDHLIVV,LLWNGPMAV,NLNESLIDL,VLWAHGFEL,LEPLVDLPI,FLPRVFSAV,GYQPYRVVVLSF,FPPTSFGPL,IMDQVPFSV,HTTDPSFLGRY	Yellow Fever,SARS-CoV,Human Herpesvirus,Others
148	MH9143426	CASSYGLEQFF	FLNGSCGSV,KAYNVTQAF,FVDGVPFVV,KLSYGIATV	SARS-CoV
149	MH9143426	CASSQGFSGNTIYF	ILGLPTQTV	SARS-CoV
150	MH9143426	CASSLTSGSYEQYF	GLCTLVAML,LLWNGPMAV,RQLLFVVEV,QLMCQPILLL,GILGFVFTL,FLPRVFSAV,KLSYGIATV,RAKFKQLL,HTTDPSFLGRY	Influenza,Yellow Fever,SARS-CoV,Human Herpesvirus
151	MH9143426	CASSPTNNEQFF	RQLLFVVEV,LLWNGPMAV,YVLDHLIVV,VLWAHGFEL,ILGLPTQTV,LQLGFSTGV	Yellow Fever,SARS-CoV,Human Herpesvirus
152	MH9143426	CASSPPYNEQFF	YVLDHLIVV,FLPRVFSAV,KLSYGIATV,SLVKPSFYV,FLNGSCGSV,LLLDDFVEII,HTTDPSFLGRY,FVDGVPFVV	SARS-CoV,Human Herpesvirus
153	MH9143426	CASSYSSEAFF	VLAWLYAAV	SARS-CoV
154	MH9143426	CASSQYEGNTEAFF	LLWNGPMAV	Yellow Fever
155	MH8919283	CASSQDRFTGGYTF	IPRRNVATL,RPPIFIRRL	SARS-CoV,Human Herpesvirus
156	MH8919283	CASSVDGGHSYEQYF	FLNGSCGSV	SARS-CoV
157	MH8919283	CASRQGGTEAFF	YVLDHLIVV,YIFFASFYY,KLGGALQAK,YFPLQSYGF,FLNGSCGSV,FVDGVPFVV	SARS-CoV,Human Herpesvirus
158	MH9143424	CASSPGDEQFF	RQLLFVVEV,YVLDHLIVV,FLNGSCGSV,KAYNVTQAF,YLNTLTLAV,TTLPVNVAF,SMWSFNPETNIL,GMEVTPSGTWLTY	SARS-CoV,Human Herpesvirus
159	MH9143424	CASSVGQGVAYEQYF	FLNGSCGSV,NLNESLIDL,LLLDDFVEII,YLEPGPVTV	SARS-CoV
160	MH9143424	CASSPKTGASYGYTF	NLVPMVATV	Human Herpesvirus
161	MH9143424	CASSLDINTEAFF	ELAGIGILTV,FLNGSCGSV,VLWAHGFEL	SARS-CoV,Others
162	MH9143424	CASSVEGGYEQYF	GLCTLVAML,LLWNGPMAV,FLNGSCGSV,YLNTLTLAV,HTTDPSFLGRY,FVDGVPFVV	Yellow Fever,SARS-CoV,Human Herpesvirus
163	MH9143424	CASSSRGQGNYGYTF	GMEVTPSGTWLTY	SARS-CoV
164	MH9143424	CASSLDVAGGYNEQFF	RAKFKQLL	Human Herpesvirus
165	MH9143424	CASSSGTSSYNEQFF	KLWAQCVQL,GLCTLVAML,LLWNGPMAV,RQLLFVVEV,LLALHRSYL,FPPTSFGPL	Yellow Fever,SARS-CoV,Human Herpesvirus
166	MH9143424	CASSSGASSYNEQFF	LLWNGPMAV,FPPTSFGPL,FVDGVPFVV	Yellow Fever,SARS-CoV
167	MH9143424	CASSEAPNQPQHF	LLWNGPMAV	Yellow Fever
168	MH9143424	CASSIGASSYNEQFF	LPPAYTNSF	SARS-CoV
169	MH8919179	CATSRASNEQFF	GTHWFVTQR	SARS-CoV
170	MH8919179	CASSSRANTEAFF	KLGGALQAK,FPPTSFGPL	SARS-CoV,Human Herpesvirus
171	MH9143423	CASSSGNTDTQYF	HTTDPSFLGRY,YIFFASFYY,FVDGVPFVV	SARS-CoV
172	MH9143423	CASSLDRGSNQPQHF	QLMCQPILLL,YVLDHLIVV,KAYNVTQAF,HTTDPSFLGRY	SARS-CoV,Human Herpesvirus
173	MH9143423	CASSSGYSYEQYF	LLWNGPMAV,YVLDHLIVV,SEHDYQIGGYTEKW,VLWAHGFEL,FQPQNGQFI,KLPDDFTGCV,FLPRVFSAV,FVDGVPFVV,YLEPGPVTV	Human Herpesvirus,Yellow Fever,SARS-CoV,Others
174	MH9143423	CASSPTGYYNEQFF	QECVRGTTVL,LEPLVDLPI	SARS-CoV
175	MH9143423	CASSFGAYNEQFF	YVLDHLIVV,QLMCQPILLL,YEGNSPFHPL,KAYNVTQAF,LLLDDFVEII,MVMCGGSLYV,MMISAGFSL,HTTDPSFLGRY,FVDGVPFVV	SARS-CoV,Human Herpesvirus
176	MH9143423	CASSPGTSYEQYF	RQLLFVVEV,LLWNGPMAV,SEISMDNSPNL,SEHDYQIGGYTEKW,NLNESLIDL,QECVRGTTVL,LEPLVDLPI,FIAGLIAIV,FLPRVFSAV,KLSYGIATV,FLNGSCGSV,TSDLATNNLVVMAY,EEHVQIHTI,MVMCGGSLYV,SELVIGAVIL,FVDGVPFVV,HTTDPSFLGRY	Yellow Fever,SARS-CoV
177	MH9143423	CASSPTQEYEQYF	SEHDYQIGGYTEKW	SARS-CoV
178	MH9143423	CASSYGTGTYEQYF	GLCTLVAML,GMEVTPSGTWLTY,FLNGSCGSV,RQLLFVVEV	SARS-CoV,Human Herpesvirus
179	MH9143423	CASSMRSSYEQYF	GLCTLVAML,LLWNGPMAV,SEHDYQIGGYTEKW,GILGLVFTL,GILGFVFTL,FQAQHIAMA,GIWGFVFTL,GILEFVFTL,ELAGIGILTV	Human Herpesvirus,Influenza,Yellow Fever,SARS-CoV,Others
180	MH9143423	CASSFRNTEAFF	SEHDYQIGGYTEKW,FLPRVFSAV,FLNGSCGSV,KAYNVTQAF,LLLDDFVEII,FVDGVPFVV,VLAWLYAAV	SARS-CoV
181	MH9143423	CATSRDLGGVSTDTQYF	HTTDPSFLGRY	SARS-CoV
182	MH9143423	CASSPWRGSYNEQFF	LLWNGPMAV,KAYNVTQAF	Yellow Fever,SARS-CoV
183	MH9143423	CASSPTESSYNEQFF	GMEVTPSGTWLTY,HTTDPSFLGRY	SARS-CoV
184	MH9143423	CASSFEGNTIYF	RQLLFVVEV,ILHCANFNV	SARS-CoV
185	MH9143423	CASSPQGAEQYF	RQLLFVVEV,LLWNGPMAV,TVLSFCAFAV	Yellow Fever,SARS-CoV
186	MH9143421	CASGLAGGSYNEQFF	SELVIGAVIL,ALSKGVHFV	SARS-CoV
187	MH9143421	CASSFTGRNQPQHF	FVDGVPFVV	SARS-CoV
188	MH9143421	CASSFQGGNTIYF	FVDGVPFVV	SARS-CoV
189	MH9143421	CASSSSPYNEQFF	LLWNGPMAV,YVLDHLIVV,FLPRVFSAV	Yellow Fever,SARS-CoV,Human Herpesvirus
190	MH9143421	CASRPASGELFF	YVLDHLIVV	Human Herpesvirus
191	MH9179826	CASSLGQGIYNEQFF	YVLDHLIVV,HTTDPSFLGRY	SARS-CoV,Human Herpesvirus
192	MH9143321	CASSYSGGSGYEQYF	FPPTSFGPL	SARS-CoV
193	MH9143321	CASSQETRQYF	YVLDHLIVV	Human Herpesvirus
194	MH9143427	CASSANTDTQYF	NMLRIMASL,LLWNGPMAV,FVDGVPFVV,FQPQNGQFI	Yellow Fever,SARS-CoV,Others
195	MH9143427	CASSFGREAFF	LLWNGPMAV,KLGGALQAK,YFPLQSYGF,LLLDDFVEII,FVDGVPFVV	Yellow Fever,SARS-CoV,Human Herpesvirus
196	MH9143427	CASSEGLSSYNEQFF	KLWAQCVQL,YVLDHLIVV,SEHDYQIGGYTEKW	SARS-CoV,Human Herpesvirus
197	MH9143427	CASSDAFSTDTQYF	GLCTLVAML	Human Herpesvirus
198	MH9143427	CASSPRAGQETQYF	SEVGPEHSLAEY,AVFDRKSDAK,GILGFVFTL,KLGGALQAK,IPYNSVTSSI,KPLEFGATSAAL	Influenza,SARS-CoV,Human Herpesvirus
199	MH9143427	CASSYTEDEQYF	YVLDHLIVV	Human Herpesvirus
200	MH9143427	CASSYGTSGYQETQYF	YVLDHLIVV	Human Herpesvirus
201	MH9143427	CASSQGVMNTEAFF	KLGGALQAK,YVLDHLIVV,HLVDFQVTI,ELAGIGILTV	SARS-CoV,Human Herpesvirus,Others
202	MH9143427	CASMSGGTDTQYF	GLCTLVAML	Human Herpesvirus
203	MH9143427	CASSQGVGYEQYF	MPASWVMRI,QECVRGTTVL,LLWNGPMAV,YTMADLVYAL,KLSYGIATV,KLGGALQAK,FLNGSCGSV,FPPTSFGPL,LLALHRSYL	Yellow Fever,SARS-CoV,Human Herpesvirus
204	MH9143427	CASSSRQGRGETQYF	YTMADLVYAL	SARS-CoV
205	MH9143427	CASSRLAGADTQYF	KLGGALQAK,FLRGRAYGL,AMFWSVPTV	Human Herpesvirus
206	MH9143427	CASSFGHEQYF	RQLLFVVEV,YIFFASFYY,VLWAHGFEL,KLGGALQAK,YFPLQSYGF,FLNGSCGSV,FPPTSFGPL,KAYNVTQAF	SARS-CoV,Human Herpesvirus
207	MH9143427	CASSLGASSYNEQFF	YVLDHLIVV,SEHDYQIGGYTEKW,LLMPILTLT,AVFDRKSDAK,KLGGALQAK,LLLDDFVEII,YLDAYNMMI	SARS-CoV,Human Herpesvirus
208	MH9143427	CASSRWDNEQFF	KLGGALQAK,LLHGFSFYL,KLSYGIATV	SARS-CoV,Human Herpesvirus
209	MH9143427	CASSLGQAYEQYF	GLCTLVAML,SEHDYQIGGYTEKW,SELVIGAVIL,YLEPGPVTV,LLWNGPMAV,EEYLKAWTF,KLPDDFTGCV,FLNGSCGSV,TVLSFCAFAV,FVDGVPFVV,YLRGRAYGL,FLRGRAYGL,KLMNIQQKL,LPPAYTNSF,FLPRVFSAV,KLSYGIATV,FLRGRFYGL,KLGGALQAK,FLRGRAYVL,AVFDRKSDAK,QLMCQPILLL,KSPWFTTL,EEYLQAFTY,FPPTSFGPL,FLRGRAFGL	Human Herpesvirus,Yellow Fever,SARS-CoV,Others
210	MH9143427	CASSFGPNTEAFF	YVLDHLIVV,CMTSCCSCLK,SEHDYQIGGYTEKW,HLVDFQVTI,AVFDRKSDAK,QLMCQPILLL,KLGGALQAK,FLNGSCGSV,KAYNVTQAF,LLLDDFVEII,FVDGVPFVV	SARS-CoV,Human Herpesvirus
211	MH9143275	CASSRQGADEQYF	YVLDHLIVV	Human Herpesvirus
212	MH9143275	CASRPTGYTEAFF	FPPTSFGPL	SARS-CoV
213	MH9143275	CASSLEGYTEAFF	RQLLFVVEV,LEPLVDLPI,NLVPMVATV,QLMCQPILLL,SEPVLKGVKL,FLNRFTTTL,KLGGALQAK,MVMCGGSLYV,SELVIGAVIL,TVLSFCAFAV,FVDGVPFVV	SARS-CoV,Human Herpesvirus
214	MH9143275	CASSRQGQETQYF	KLGGALQAK,YVLDHLIVV,KAYNVTQAF,FVDGVPFVV	SARS-CoV,Human Herpesvirus
215	MH9179825	CASSGYTQYF	GLCTLVAML,LLLDDFVEII	SARS-CoV,Human Herpesvirus
216	MH9179825	CASSLWTGRNTEAFF	YVVDDPCPIHFY,SEVGPEHSLAEY	SARS-CoV
217	MH9143272	CASSNRDRGYEQYF	LLFGYPVYV	Others
218	MH9143272	CASSLWQGETQYF	YVLDHLIVV,VLWAHGFEL,HTTDPSFLGRY	SARS-CoV,Human Herpesvirus
219	MH9143272	CASSPLLGGAQPQHF	YVLDHLIVV	Human Herpesvirus
220	MH9143272	CASSWGIQETQYF	RQLLFVVEV	SARS-CoV
221	MH9143272	CASSLGGEAFF	RQLLFVVEV,LLWNGPMAV,VLWAHGFEL,TTLPVNVAF,FLNGSCGSV,ELAGIGILTV,YLNTLTLAV,TVLSFCAFAV,FVDGVPFVV	Yellow Fever,SARS-CoV,Others
222	CV0052	CASSQGKNQPQHF	LLWNGPMAV,HLVDFQVTI,VLWAHGFEL,YLEPGPVTV	Yellow Fever,SARS-CoV
223	CV0084	CASSAGQGGNQPQHF	KLGGALQAK	Human Herpesvirus
224	CV0094	CASRMQGATEAFF	LLWNGPMAV	Yellow Fever
225	CV0094	CASSQSGTAYGYTF	HTTDPSFLGRY,FPPTSFGPL	SARS-CoV
226	CV0094	CASRQQGATEAFF	LLWNGPMAV,YVLDHLIVV	Yellow Fever,Human Herpesvirus
227	CV0094	CASSEQGYGYTF	LLWNGPMAV,YIFFASFYY,FQPQNGQFI	Yellow Fever,SARS-CoV,Others
228	CV0094	CASSPIRGGETQYF	YIFFASFYY	SARS-CoV
